# An improved CRISPR/dCas9 interference tool for neuronal gene suppression

**DOI:** 10.1101/2020.05.26.116822

**Authors:** Corey G. Duke, Svitlana V. Bach, Jasmin S. Revanna, Faraz A. Sultan, Nicholas T. Southern, M. Natalie Davis, Nancy V.N. Carullo, Allison J. Bauman, Robert A. Phillips, Jeremy J. Day

**Affiliations:** Department of Neurobiology & Evelyn F. McKnight Brain Institute, University of Alabama at Birmingham, Birmingham, AL 35294, USA

**Author notes:** Corresponding author *Correspondence to Jeremy Day* ( | day-lab.org | @DayLabUAB).

## Abstract

The expression of genetic material governs brain development, differentiation, and function, and targeted manipulation of gene expression is required to understand contributions of gene function to health and disease states. Although recent improvements in CRISPR/dCas9 interference (CRISPRi) technology have enabled targeted transcriptional repression at selected genomic sites, integrating these techniques for use in non-dividing neuronal systems remains challenging. Previously, we optimized a dual lentivirus expression system to express CRISPR-based activation machinery in post-mitotic neurons. Here we used a similar strategy to adapt an improved dCas9-KRAB-MeCP2 repression system for robust transcriptional inhibition in neurons. We find that lentiviral delivery of a dCas9-KRAB-MeCP2 construct driven by the neuron-selective promoter human synapsin 1 enabled transgene expression in primary rat neurons. Next, we demonstrate transcriptional repression using CRISPR sgRNAs targeting diverse gene promoters, and show superiority of this system in neurons compared to existing RNA interference methods for robust transcript specific manipulation at the complex Brain-derived neurotrophic factor (*Bdnf*) gene. Our findings advance this improved CRISPRi technology for use in neuronal systems for the first time, potentially enabling improved ability to manipulate gene expression states in the nervous system.

---

BRAIN FUNCTION and development relies on tightly coordinated transcriptional programs, and dysregulated gene expression patterns are linked to many neurological and psychological disorders^1–14^. Understanding the functional relevance and contributions of divergent expression states requires the ability to manipulate gene expression in a targeted and specific manor. A classic approach is to delete an individual candidate gene implicated in a biological process or disease state and characterize the resulting phenotype. Although powerful, this approach often carries significant drawbacks^15^, such as those arising from genetic background^16^, genetic compensation unrelated to the loss of the targeted gene’s protein function^17^, an inability to assess genes for which a knockout is lethal, and technical challenges in achieving homogenous knockouts at all loci due to ploidy^18^. It is also often difficult to distinguish the functional role of a gene of interest in behavior from its role in development^15^ due to the irreversibility of genetic manipulations^18^. Further, this approach suffers from an inherent lack of specificity in cases where the entire genomic locus is perturbed rather a specific transcript isoform. RNA interference (RNAi) based methods of gene suppression can overcome many of these challenges, but also possess extensive sequence-dependent and sequence-independent off-target effects^19–25^. These limitations can make interpretations of knockout and RNAi studies challenging, and highlight the need for more robust strategies to manipulate gene expression^21–27^.

Advances in CRISPR/Cas9 technology have revolutionized functional investigations of gene expression^28–31^. Cas9, an RNA-directed endonuclease, can be localized to selected genomic sites with a single guide RNA (sgRNA) complementary to the DNA location of interest, provided a protospacer adjacent motif (PAM) sequence is nearby (5’-NGG-3’ for the widely used *Streptococcus pyogenes* Cas9). Once trafficked, it will induce a double stranded break andcantherebybeusedtocreatetargetedpermanentgenomic alterations^32^. Mutation of the catalytic domain of Cas9 to generate nuclease-dead Cas9 (dCas9) preserves its homing function and also enables a diverse array of applications^31,33–35^. For example, dCas9 targeted to the transcriptional start sites of genes physically impedes the transcription process without altering the DNA sequence itself, a process termed CRISPR interference (CRISPRi)^36^. This strategy can be preferable to Cas9 approaches when assaying gene expression due to the avoidance of cellular toxicity arising from the induced double-stranded DNA breaks, the increased specificity of altering transcription while preserving the genetic structure, and the potential reversibility of the resultant transcriptional modifications^36–42^. Subsequent efforts have improved the transcriptional silencing function of CRISPRi via fusion of potent transcriptional inhibitors to dCas9^33,38^, such as a Krüppel-associated box (KRAB) repressor domain. While this approach has been adopted for targeted as well as multiplexed gene silencing in the nervous system^43^, these approaches have not led to consistent gene silencing at other targets^44^, highlighting the need for continued optimization.

A recent unbiased screen comparing multiple dCas9 fusion systems demonstrated robust and selective gene repression via fusion of a dimer containing a KRAB repressor domain in addition to methyl-CpG binding protein 2 (MeCP2). CRISPRi with dCas9-KRAB-MeCP2 resulted in significant improvement over existing dCas9 interference approaches, as well as gene knockdown using classic RNAi technology^45^. However, the adoption of this technology for use in neuronal systems requires surpassing significant barriers due to difficulties in transgene delivery and nuclear localization in post-mitotic neurons^44,46,47^. Recently, we established an approach for CRISPR activation (CRISPRa) to achieve specific, robust, and multiplexable gene induction in neurons both *in vitro* and *in vivo* by engineering an optimized dual-lentivirus technique^44^. Here, we apply these advances to translate this second-generation dCas9-KRAB-MeCP2 CRISPRi technology for functional use in neuronal systems.
