## Supplementary Table 1 for "An improved CRISPR/dCas9 interference tool for neuronal gene suppression"

### Sheet: Sheet1
Table 1. RT-qPCR primers, shRNAs, and sgRNAs
cDNA primers (RT-qPCR)
Gene	Species	Forward sequence	Reverse sequence
Bdnf I	R. norvegicus	AACAAGACACATTACCTTCCAGCAT	CTCTTCTCACCTGGTGGAACATT
Bdnf IV	R. norvegicus	GCTGCCTTGATGTTTACTTTGA	GCAACCGAAGTATGAAATAACC
Bdnf IX	R. norvegicus	GAGAAGAGTGATGACCATCCT	TCACGTGCTCAAAAGTGTCAG
Fosb	R. norvegicus	TGCAGCTAAATGCAGAAACC	CTCTTCGAGCTGATCCGTTT
Gapdh	R. norvegicus	ACCTTTGATGCTGGGGCTGGC	GGGCTGAGTTGGGATGGGGACT
Kmt2b	R. norvegicus	CGATGGGAAGGGTATTGGGT	TTGTTGCTGGCATCCTCGAT
Npy	R. norvegicus	AGATCCAGCCCTGAGACACT	GGACAGGCAGACTGGTTTCA
Reln	R. norvegicus	AATCGGCAAGAGTCACCGAAGCC	CTGTCTGTGCCGTGCTCCCAA
CRISPR single guide RNAs (sgRNAs)
Genomic locus	Species	Target Sequence	Genomic coordinates	Targeting Strand
lacZ	E. coli	TGCGAATACGCCCACGCGAT	E. coli strain 99-3165: 3886546-3886565	positive
Bdnf I	R. norvegicus	AATACCAGAAAAGCGCAGCG	Rn6: Chr3:100768612-100768631	negative
Bdnf IV	R. norvegicus	CACTAGAGTGTCTATTTCG	Rn6: Chr3:100786779-100786797	positive
Fos	R. norvegicus	GAGCGGAACAGAGAAACTGG	Rn6: Chr6:109300373-109300354	negative
Fos	R. norvegicus	GTGAAAGTTACAGACTGAGA	Rn6: Chr6:109300259-109300278	positive
Fos	R. norvegicus	GTGCAGCGCAAGGGGGGAGC	Rn6: Chr6:109300064-109300045	negative
Fos	R. norvegicus	GCCTAATGTTGCACTGATTT	Rn6: Chr6:109299775-109299794	positive
Fosb	R. norvegicus	CGGAGGCATAAATTCAGCTC	Rn6: Chr1:80221720-80221739	negative
Kmt2b	R. norvegicus	TCGCCGTGGTGTGTGGGCCA	Rn6: Chr1:89033889-89043191	negative
Kmt2b	R. norvegicus	GGTTCGGCATGCAATCCCTA	Rn6: Chr1:89041500-89041522	positive
Kmt2b	R. norvegicus	ACAACAACCAGCGCCGCTGT	Rn6: Chr1:89042286-89042308	positive
Kmt2b	R. norvegicus	CGCGTCGCGGTCTGAGCGGG	Rn6: Chr1:89042415-89042437	positive
Kmt2b	R. norvegicus	TCCGTTTGCTGGGTCTCCGC	Rn6: Chr1:89041973-89041954	negative
Kmt2b	R. norvegicus	GTTCCGACTAGAACAATGGG	Rn6: Chr1:89042605-89042586	negative
Npy	R. norvegicus	TTTATGGAGCGCCCTTGTCG	Rn6: Chr4:79573975-79573998	negative
Npy	R. norvegicus	TCCAGACGCCGCCACTCGAG	Rn6: Chr4:79573864-79573887	positive
Npy	R. norvegicus	CGAGGAATGAGCTCCACCGG	Rn6: Chr4:79574026-79574049	negative
Reln	R. norvegicus	GGCGCAGACAAAGAACGGCG	Rn6: Chr4:9346944-9346963	positive
short hairpin RNAs (shRNAs)
Genomic locus	Species	Target Sequence	Genomic coordinates
scrambled	N/A (control)	CAACAAGATGAATAGTACCAA	N/A (control)
Bdnf I	R. norvegicus	GCGGCGTGCAAATTGGATTAT	Rn6: Chr3:100768800-100768820
Bdnf IV	R. norvegicus	CTGAAGAACAGGAGTACATAT	Rn6: Chr3:100787041-100787061
